# Overexpression of the receptor-like kinase *BIR1* gene causes *SOBIR1*- and *EDS1*-dependent cell death phenotypes in Arabidopsis

**DOI:** 10.1101/2023.06.23.546234

**Authors:** Irene Guzmán-Benito, Carmen Robinson, Isabel Punzón, César Llave

## Abstract

The receptor-like kinase *BAK1-INTERACTING RECEPTOR-LIKE KINASE 1* (*BIR1*) functions as a negative regulator of multiple resistance signaling pathways in *Arabidopsis thaliana*. Previous studies showed that loss of *BIR1* function leads to extensive cell death and activation of constitutive immune responses. Here, we use a dexamethasone (DEX)-inducible expression system to investigate the impact of *BIR1* overexpression on plant growth and development and immune regulation. We show that, in the absence of microbes or microbe-derived elicitors/effectors, plants that overexpress *BIR1* displayed cell death phenotypes that concur with the transcriptomic up-regulation of multiple immune pathways involved in pathogen perception and defense signal transduction. *BIR1* overexpression has similar loss-of-function effects to *BIR1* depletion in knockout plants, which suggests that proper *BIR1* homeostasis requires a tight regulation of *BIR1* expression within a functional threshold. We show that *ENHANCED DISEASE SUSCEPTIBILITY 1* (*EDS1*) and *SUPPRESSOR OF BIR1-1* (*SOBIR1*) are required for the effector-triggered immunity (ETI)-type cell death phenotypes associated with overexpression of *BIR1*. Our data is then consistent with the current hypothesis by which loss of *BIR1* regulation and/or integrity is sensed by one or several guarding resistance (NLR) proteins to initiate a cell death response, in which SOBIR1 cooperates with EDS1 to transduce signals downstream of R proteins.

**Summary Statement:** Regulation of the receptor-like kinase *BIR1* has a strong impact on plant growth and development and immune homeostasis in Arabidopsis. *BIR1* overexpression causes cell death-and senescence-like phenotypes that require *EDS1* and *SOBIR1* signaling pathways, and that resemble to those observed by *BIR1* depletion.
