## Supplementary material for "Overexpression of the receptor-like kinase *BIR1* gene causes *SOBIR1*- and *EDS1*-dependent cell death phenotypes in Arabidopsis": Table S1

### Sheet: Hoja1
Table S1. List of primers used in this study
Description	Forward (5'-3')	Reverse (5'-3')
BIR1 (AT5G48380)	ATCTCGGATTTCGGTCTAGC	TCTTGAATACTCGGGAGCAAC
SOBIR (AT2G31880)	CCAAAACCAGGGAAGTTGAA	GTGATCCAACCGCCTAAAGA
BAK1 (AT4G33430)	GACCTTGGGAATGCAAATCTATC	AAAACTGATTGGAGTGAAAAGTGAAA
PR4 (AT3G04720)	AGCTTCTTGCGGCAAGTGTTT	TGCTACATCCAAATCCAAGCC
PR1 (AT2G14610)	CGTCTTTGTAGCTCTTGTAGG	TGCCTGGTTGTGAACCCTTAG
RBOHD (AT5G47910)	ACTCTCCGCTGATTCCAACG	ATCGCCGGAGACGTTATTCC
CYP79B2 (AT4G39950)	CTTACCGCCGATGAAATCAA	TTGTGTCAGAAAGTGCCACG
PDF1.2 (AT5G44420)	CGCACCGGCAATGGTGGAAG	CACACGATTTAGCACCAAAG
EDS1 (AT3G48090)	CGAAGACACAGGGCCGTA	AAGCATGATCCGCACTCG
FRK1 (AT2G19190)	AGCGGTCAGATTTCAACAGT	AAGACTATAAACATCACTCT
WRKY29 (AT4G23550)	ATCCAACGGATCAAGAGCTG	GCGTCCGACAACAGATTCTC
PAD3 (AT3G26830)	CAACAACTTCCACTCTTGCTCC	CGACCCATCGCATAAACGTT
CBP20 (AT5G44200)	GTGGCTTTTGTTTCGTCCTGTT	GCCCCATTGTCTTCCTTCTTG
