## Supplementary material for "Overexpression of the receptor-like kinase *BIR1* gene causes *SOBIR1*- and *EDS1*-dependent cell death phenotypes in Arabidopsis": Table S8

### Sheet: Hoja1
Table S8. Statistical analysis of enrichment of functional gene groups in plants overexpressing BIR1 after 12 days of DEX treatment relative to non-expressing controls using Two-tailed Fisher’s exact tests. De (DEX-treated plants), Mo (Mock-treated plants), WT (wild-type plants), L9 (BIR1 L9 transgenic plants). LRR, leucine-rich repeat; RLK, receptor-like kinase; CRK, cysteine-rich RLKs; RLP, rec…
Functional groups		p-value
	N	DeL9_12 vs DeWT_12	DeL9_12 vs MoL9_12
Genes encoding LRR-type RLKs	225	0.001	4.5E-4
Genes encoding CRK	42	1.06E-6	1.86E-9
Genes encoding RLP	57	4.08E-5	6.04E-9
Genes encoding TNL class-type resistant proteins	100	0.006	4.4E-5
